# FragDockRL: A Reinforcement Learning Method for Fragment-Based Ligand Design via Building Block Assembly and Tethered Docking

**DOI:** 10.1101/2025.08.12.670002

**Authors:** Seung Hwan Hong, Hyunsoo Kim, Se Jin Kim, Soosung Kang

**Affiliations:** Novelism, Seoul 06730, Republic of Korea; College of Pharmacy and Graduate Program in Innovative Biomaterials Convergence, Ewha Womans University, Seoul 03760, Republic of Korea

## Abstract

Efficient exploration of combinatorial chemical space under synthetic constraints remains a central challenge in computational molecular design.

Here, we present FragDock, a molecular design framework that combines building block (BB)-based virtual synthesis with tethered docking guided by a predefined core structure. FragDock defines a structured search space by assembling molecules from synthetically accessible BBs through known chemical reactions and evaluating candidates using tethered docking with a restrained core binding pose. Within this framework, we introduce FragDockRL, a reinforcement learning-based search method that uses docking-score-based rewards and a modified Deep Q-Network (DQN) to guide stepwise molecular growth.

We evaluated FragDockRL on three protein targets, CSF1R, FA10, and VEGFR2, using training-cycle analysis and benchmark comparisons with One-Step Reaction, Random Search, Beam Search, and Monte Carlo Tree Search. FragDockRL progressively enriched molecules with favorable docking scores during learning and generated more cutoff-passing unique molecules than Random Search across all three targets, supporting the benefit of learning-guided prioritization. However, the best-performing search strategy was target-dependent: One-Step Reaction, FragDockRL, and Beam Search each showed advantages in different cases.

Representative molecular case studies showed that selected compounds retained reference-like binding poses while introducing structural variation in peripheral regions. The reaction schemes used commercially available BBs and well-established medicinal chemistry transformations, supporting the synthetic plausibility of the selected compounds. Overall, FragDock provides a flexible framework for synthetically constrained, structure-guided molecular exploration, and FragDockRL offers a learning-guided search mode for productive candidate prioritization under limited generation budgets.
