## Supplementary Tables S7-S9 for "FragDockRL: A Reinforcement Learning Method for Fragment-Based Ligand Design via Building Block Assembly and Tethered Docking"

### Sheet: Table S7_CSF1R
Table S7. Representative generated molecules and reference ligand information for CSF1R
Table S7A. compound 1
	Mol_ID	SMILES	reaction name	reaction SMIRKS
Start mol	EN300-6965880	N#CC1N=C(NC=1)C(=O)O
Building block 1	EN300-155058	FC(F)(F)C1CNCc2ccccc21	Schotten-Baumann_amide	[C;$(C=O):1][OH1].[N;$(N[#6]);!$(N=*);!$([N-]);!$(N#*);!$([ND3]);!$([ND4]);!$(N[O,N]);!$(N[C,S]=[S,O,N]):2]>>[C:1][N+0:2]
Building block 2
Building block 3
			docking score	docking RMSD	similarity to the reference molecule
Final mol	M6687	N#Cc1c[nH]c(C(=O)N2Cc3ccccc3C(C(F)(F)F)C2)n1	-9.62392	0.37756	0.3049
Table S7B. compound 2
	Mol_ID	SMILES	reaction name	reaction SMIRKS
Start mol	EN300-6965880	N#CC1N=C(NC=1)C(=O)O
Building block 1	EN300-6763477	C1COC2(CN1)C1CC3CC(C1)CC2C3.Cl	Schotten-Baumann_amide	[C;$(C=O):1][OH1].[N;$(N[#6]);!$(N=*);!$([N-]);!$(N#*);!$([ND3]);!$([ND4]);!$(N[O,N]);!$(N[C,S]=[S,O,N]):2]>>[C:1][N+0:2]
Building block 2
Building block 3
			docking score	docking RMSD	similarity to the reference molecule
Final mol	M14299	N#Cc1c[nH]c(C(=O)N2CCOC3(C2)C2CC4CC(C2)CC3C4)n1	-9.57554	0.45303	0.2738
Table S7C. compound 3
	Mol_ID	SMILES	reaction name	reaction SMIRKS
Start mol	EN300-6965880	N#CC1N=C(NC=1)C(=O)O
Building block 1	EN300-134924	Cl.NCC(=O)c1cccc(C(F)(F)F)c1	Schotten-Baumann_amide	[C;$(C=O):1][OH1].[N;$(N[#6]);!$(N=*);!$([N-]);!$(N#*);!$([ND3]);!$([ND4]);!$(N[O,N]);!$(N[C,S]=[S,O,N]):2]>>[C:1][N+0:2]
Building block 2	EN300-180424	Cl.NCCC1Cc2ccccc2C1	reductive amination	[#6:4]-[C;H1,$([CH0](-[#6])[#6]):1]=[OD1].[N;H2,$([NH1;D2](C)C);!$(N-[#6]=[*]):3]-[C:5]>>[#6:4][C:1]-[N:3]-[C:5]
Building block 3	EN300-7269013	CC1=C(C)C(=O)CCC1	reductive amination	[#6:4]-[C;H1,$([CH0](-[#6])[#6]):1]=[OD1].[N;H2,$([NH1;D2](C)C);!$(N-[#6]=[*]):3]-[C:5]>>[#6:4][C:1]-[N:3]-[C:5]
			docking score	docking RMSD	similarity to the reference molecule
Final mol	M18636	CC1=C(C)C(N(CCC2Cc3ccccc3C2)C(CNC(=O)c2nc(C#N)c[nH]2)c2cccc(C(F)(F)F)c2)CCC1	-9.44695	0.46424	0.3238
Table S7D. compound 4
	Mol_ID	SMILES	reaction name	reaction SMIRKS
Start mol	EN300-6965880	N#CC1N=C(NC=1)C(=O)O
Building block 1	EN300-91332	Cl.NCc1c(O)ccc2ccccc12	Schotten-Baumann_amide	[C;$(C=O):1][OH1].[N;$(N[#6]);!$(N=*);!$([N-]);!$(N#*);!$([ND3]);!$([ND4]);!$(N[O,N]);!$(N[C,S]=[S,O,N]):2]>>[C:1][N+0:2]
Building block 2	EN300-69293	Nc1cccc(N2CCC(O)CC2)c1	Mitsunobu_phenole	[C;H1&$(C([#6])[#6]),H2&$(C[#6]):1][OH1].[OH1;$(Oc1ccccc1):2]>>[C:1][O:2]
Building block 3
			docking score	docking RMSD	similarity to the reference molecule
Final mol	M5755	N#Cc1c[nH]c(C(=O)NCc2c(OC3CCN(c4cccc(N)c4)CC3)ccc3ccccc23)n1	-9.34371	0.29773	0.3263
Table S7E. Reference ligand
	Mol_ID	SMILES	docking score
PDB mol	3KRJA_KRJ	N#Cc1c[nH]c(n1)C(=O)Nc1ccc(cc1C1=CCCCC1)C1CCNCC1	-8.561
core		CC1N=C(NC=1)C	-3.60949

### Sheet: Table S8_FA10
Table S8. Representative generated molecules and reference ligand information for FA10
Table S8A. compound 5
	Mol_ID	SMILES	reaction name	reaction SMIRKS
Start mol	EN300-00711	O=C(O)c1ccc(Cl)s1
Building block 1	EN300-57442	Nc1ccc2nc[nH]c2c1	Schotten-Baumann_amide	[C;$(C=O):1][OH1].[N;$(N[#6]);!$(N=*);!$([N-]);!$(N#*);!$([ND3]);!$([ND4]);!$(N[O,N]);!$(N[C,S]=[S,O,N]):2]>>[C:1][N+0:2]
Building block 2	EN300-208833	Cc1n[nH]c(C)c1B1OC(C)(C)C(C)(C)O1	N-arylation_heterocycles	[c:1]B(O)O.[nH1;+0;r5;!$(n[#6]=[O,S,N]);!$(n~n~n);!$(n~n~c~n);!$(n~c~n~n):2]>>[c:1][n:2]
Building block 3	EN300-328624	CC1(C)OB(c2ccc(CC(F)(F)F)cc2)OC1(C)C	N-arylation_heterocycles	[c:1]B(O)O.[nH1;+0;r5;!$(n[#6]=[O,S,N]);!$(n~n~n);!$(n~n~c~n);!$(n~c~n~n):2]>>[c:1][n:2]
			docking score	docking RMSD	similarity to the reference molecule
Final mol	M15523	Cc1nn(-c2ccc(CC(F)(F)F)cc2)c(C)c1-n1cnc2ccc(NC(=O)c3ccc(Cl)s3)cc21	-11.539	0.47803	0.2752
Table S8B. compound 6
.	Mol_ID	SMILES	reaction name	reaction SMIRKS
Start mol	EN300-00711	O=C(O)c1ccc(Cl)s1
Building block 1	EN300-214071	COC(=O)c1cc(N)cc2[nH]ccc12	Schotten-Baumann_amide	[C;$(C=O):1][OH1].[N;$(N[#6]);!$(N=*);!$([N-]);!$(N#*);!$([ND3]);!$([ND4]);!$(N[O,N]);!$(N[C,S]=[S,O,N]):2]>>[C:1][N+0:2]
Building block 2	EN300-208833	Cc1n[nH]c(C)c1B1OC(C)(C)C(C)(C)O1	N-arylation_heterocycles	[c:1]B(O)O.[nH1;+0;r5;!$(n[#6]=[O,S,N]);!$(n~n~n);!$(n~n~c~n);!$(n~c~n~n):2]>>[c:1][n:2]
Building block 3	EN300-1608735	CC1(C)OB(c2cc3occc3cc2F)OC1(C)C	N-arylation_heterocycles	[c:1]B(O)O.[nH1;+0;r5;!$(n[#6]=[O,S,N]);!$(n~n~n);!$(n~n~c~n);!$(n~c~n~n):2]>>[c:1][n:2]
			docking score	docking RMSD	similarity to the reference molecule
Final mol	M17076	COC(=O)c1cc(NC(=O)c2ccc(Cl)s2)cc2c1ccn2-c1c(C)nn(-c2cc3occc3cc2F)c1C	-11.2156	0.4676	0.2521
Table S8C.compound 7
	Mol_ID	SMILES	reaction name	reaction SMIRKS
Start mol	EN300-00711	O=C(O)c1ccc(Cl)s1
Building block 1	EN300-344518	Cc1cc2c(CCN)c[nH]c2cc1F.Cl	Schotten-Baumann_amide	[C;$(C=O):1][OH1].[N;$(N[#6]);!$(N=*);!$([N-]);!$(N#*);!$([ND3]);!$([ND4]);!$(N[O,N]);!$(N[C,S]=[S,O,N]):2]>>[C:1][N+0:2]
Building block 2	EN300-139273	OB(O)c1ccc(C2CCC2)cc1	N-arylation_heterocycles	[c:1]B(O)O.[nH1;+0;r5;!$(n[#6]=[O,S,N]);!$(n~n~n);!$(n~n~c~n);!$(n~c~n~n):2]>>[c:1][n:2]
Building block 3
			docking score	docking RMSD	similarity to the reference molecule
Final mol	M16531	Cc1cc2c(CCNC(=O)c3ccc(Cl)s3)cn(-c3ccc(C4CCC4)cc3)c2cc1F	-11.1043	0.45959	0.36
Table S8D. compound 8
	Mol_ID	SMILES	reaction name	reaction SMIRKS
Start mol	EN300-00711	O=C(O)c1ccc(Cl)s1
Building block 1	EN300-128166	NC1CCCC(CO)C1	Schotten-Baumann_amide	[C;$(C=O):1][OH1].[N;$(N[#6]);!$(N=*);!$([N-]);!$(N#*);!$([ND3]);!$([ND4]);!$(N[O,N]);!$(N[C,S]=[S,O,N]):2]>>[C:1][N+0:2]
Building block 2	EN300-6734979	Oc1ccc(-c2ccc(C(F)(F)F)cc2)cc1	Mitsunobu_phenole	[C;H1&$(C([#6])[#6]),H2&$(C[#6]):1][OH1].[OH1;$(Oc1ccccc1):2]>>[C:1][O:2]
Building block 3
			docking score	docking RMSD	similarity to the reference molecule
Final mol	M17300	O=C(NC1CCCC(COc2ccc(-c3ccc(C(F)(F)F)cc3)cc2)C1)c1ccc(Cl)s1	-11.003	0.35056	0.3196
Table S8E. Reference ligand
	Mol_ID	SMILES	docking score
PDB mol	2VWMA_LZI	O=c1ccccn1c1cc(F)c(cc1)NC(=O)CN1[C@H](C(=O)NCC2CC2)C[C@H](C1)NC(=O)c1ccc(s1)Cl	-10.1364
core		C(=O)c1cccs1	-3.39746

### Sheet: Table S9_VEGFR2
Table S9. Representative generated molecules and reference ligand information for VEGFR2
Table S9A. compound 9
	Mol_ID	SMILES	reaction name	reaction SMIRKS
Start mol	EN300-19585	NCc1ccncc1
Building block 1	EN300-220254	Nc1cc2cccnc2c(Br)n1	Buchwald-Hartwig	[Cl,Br,I][c;$(c1:[c,n]:[c,n]:[c,n]:[c,n]:[c,n]:1):1].[N;$(NC)&!$(N=*)&!$([N-])&!$(N#*)&!$([ND3])&!$([ND4])&!$(N[c,O])&!$(N[C,S]=[S,O,N]),H2&$(Nc1:[c,n]:[c,n]:[c,n]:[c,n]:[c,n]:1):2]>>[c:1][N:2]
Building block 2	EN300-84717	Nc1ccc2cc(Br)ccc2c1	Buchwald-Hartwig	[Cl,Br,I][c;$(c1:[c,n]:[c,n]:[c,n]:[c,n]:[c,n]:1):1].[N;$(NC)&!$(N=*)&!$([N-])&!$(N#*)&!$([ND3])&!$([ND4])&!$(N[c,O])&!$(N[C,S]=[S,O,N]),H2&$(Nc1:[c,n]:[c,n]:[c,n]:[c,n]:[c,n]:1):2]>>[c:1][N:2]
Building block 3	EN300-78339	Brc1cccc2c1CNCC2	Buchwald-Hartwig	[Cl,Br,I][c;$(c1:[c,n]:[c,n]:[c,n]:[c,n]:[c,n]:1):1].[N;$(NC)&!$(N=*)&!$([N-])&!$(N#*)&!$([ND3])&!$([ND4])&!$(N[c,O])&!$(N[C,S]=[S,O,N]),H2&$(Nc1:[c,n]:[c,n]:[c,n]:[c,n]:[c,n]:1):2]>>[c:1][N:2]
			docking score	docking RMSD	similarity to the reference molecule
Final mol	M14060	c1cc2c(c(Nc3ccc4cc(Nc5cc6cccnc6c(NCc6ccncc6)n5)ccc4c3)c1)CNCC2	-13.242	0.20095	0.321
Table S9B. compound 10
	Mol_ID	SMILES	reaction name	reaction SMIRKS
Start mol	EN300-19585	NCc1ccncc1
Building block 1	EN300-1581835	COC(=O)c1cc2ccncc2c(Cl)n1	Buchwald-Hartwig	[Cl,Br,I][c;$(c1:[c,n]:[c,n]:[c,n]:[c,n]:[c,n]:1):1].[N;$(NC)&!$(N=*)&!$([N-])&!$(N#*)&!$([ND3])&!$([ND4])&!$(N[c,O])&!$(N[C,S]=[S,O,N]),H2&$(Nc1:[c,n]:[c,n]:[c,n]:[c,n]:[c,n]:1):2]>>[c:1][N:2]
Building block 2	EN300-110001	CC(N)c1nc(-c2ccc(C#N)cc2)cs1	1,2,4-triazole_carboxylic-acid/ester	[CH0;$(C-[#6]):1]#[NH0:2].[CH0;$(C-[#6]);R0:5](=[OD1])-[#8;H1,$(O-[CH3]),$(O-[CH2]-[CH3])]>>[N:2]1-[C:1]=N-N-[C:5]=1
Building block 3	EN300-6481391	Cc1cc2ccncc2cc1Br	Buchwald-Hartwig	[Cl,Br,I][c;$(c1:[c,n]:[c,n]:[c,n]:[c,n]:[c,n]:1):1].[N;$(NC)&!$(N=*)&!$([N-])&!$(N#*)&!$([ND3])&!$([ND4])&!$(N[c,O])&!$(N[C,S]=[S,O,N]),H2&$(Nc1:[c,n]:[c,n]:[c,n]:[c,n]:[c,n]:1):2]>>[c:1][N:2]
			docking score	docking RMSD	similarity to the reference molecule
Final mol	M13067	Cc1cc2ccncc2cc1NC(C)c1nc(-c2ccc(-c3n[nH]c(-c4cc5ccncc5c(NCc5ccncc5)n4)n3)cc2)cs1	-12.9753	0.35585	0.2105
Table S9C. compound 11
	Mol_ID	SMILES	reaction name	reaction SMIRKS
Start mol	EN300-19585	NCc1ccncc1
Building block 1	EN300-51428	Cl.Cl.Nc1ccc2[nH]c(-c3ccccc3Cl)nc2c1	Buchwald-Hartwig	[Cl,Br,I][c;$(c1:[c,n]:[c,n]:[c,n]:[c,n]:[c,n]:1):1].[N;$(NC)&!$(N=*)&!$([N-])&!$(N#*)&!$([ND3])&!$([ND4])&!$(N[c,O])&!$(N[C,S]=[S,O,N]),H2&$(Nc1:[c,n]:[c,n]:[c,n]:[c,n]:[c,n]:1):2]>>[c:1][N:2]
Building block 2	EN300-252945	Brc1cccc(C2CCCCN2)c1	Buchwald-Hartwig	[Cl,Br,I][c;$(c1:[c,n]:[c,n]:[c,n]:[c,n]:[c,n]:1):1].[N;$(NC)&!$(N=*)&!$([N-])&!$(N#*)&!$([ND3])&!$([ND4])&!$(N[c,O])&!$(N[C,S]=[S,O,N]),H2&$(Nc1:[c,n]:[c,n]:[c,n]:[c,n]:[c,n]:1):2]>>[c:1][N:2]
Building block 3
			docking score	docking RMSD	similarity to the reference molecule
Final mol	M14825	c1cc(Nc2ccc3[nH]c(-c4ccccc4NCc4ccncc4)nc3c2)cc(C2CCCCN2)c1	-12.6721	0.25591	0.2273
Table S9D. compound 12
	Mol_ID	SMILES	reaction name	reaction SMIRKS
Start mol	EN300-19585	NCc1ccncc1
Building block 1	EN300-220254	Nc1cc2cccnc2c(Br)n1	Buchwald-Hartwig	[Cl,Br,I][c;$(c1:[c,n]:[c,n]:[c,n]:[c,n]:[c,n]:1):1].[N;$(NC)&!$(N=*)&!$([N-])&!$(N#*)&!$([ND3])&!$([ND4])&!$(N[c,O])&!$(N[C,S]=[S,O,N]),H2&$(Nc1:[c,n]:[c,n]:[c,n]:[c,n]:[c,n]:1):2]>>[c:1][N:2]
Building block 2	EN300-105062	CC1(C)C(=O)Nc2cc(Br)ccc21	Williamson ether	[#6;$([#6]~[#6]);!$([#6]=O):2][#8;H1:3].[Cl,Br,I][#6;H2;$([#6]~[#6]):4]>>[CH2:4][O:3][#6:2]
Building block 3
			docking score	docking RMSD	similarity to the reference molecule
Final mol	M9169	CC1(C)C(=O)Nc2cc(Nc3cc4cccnc4c(NCc4ccncc4)n3)ccc21	-12.6384	0.29431	0.3333
Table S9E. Reference ligand
	Mol_ID	SMILES	docking score
PDB reference mol	2P2IA_608	c1cc(ccc1Oc1ccccc1)NC(=O)c1cccnc1NCc1ccncc1	-11.4217
core		Cc1ccncc1	-4.42596
